# Long-term dynamics of the “*Serratia marcescens* complex” in the hospital-built environment

**DOI:** 10.1101/2023.10.15.562376

**Authors:** Sonia Aracil-Gisbert, Miguel D. Fernández-De-Bobadilla, Natalia Guerra-Pinto, Silvia Serrano-Calleja, Ana Elena Pérez-Cobas, Cruz Soriano, Raúl de Pablo, Val F. Lanza, Blanca Pérez-Viso, Sandra Reuters, Henrik Hasman, Rafael Cantón, Fernando Baquero, Teresa M. Coque

## Abstract

*Serratia marcescens* is an opportunistic pathogen historically associated with abrupt, unpredictable, and severe outbreaks in hospital intensive care units (ICUs) and, more recently, with the spread of acquired genes encoding carbapenem resistance. However, the population biology and ecology of *S. marcescens* in the hospital ecosystem is still poorly understood. Here, we combine epidemiological information of 1417 *Serratia* isolates collected from the sinks of a large ICU ward that underwent significant demographic and operational changes (2019-2020) and 99 non-redundant outbreak/non-outbreak isolates from the same hospital (2003-2019), with genomic data of 165 isolates. We first report hospital sinks as reservoirs of heterogeneous and coexistent populations of the *S. marcescens* complex (SMC). A novel SMC clade congruent with the recently described *Serratia nevei* species is predominant, exhibiting chromosomal AmpC β-lactamase with an unusual basal expression in contrast to one of the major features of *S. marcescens*. Persistent *Serratia* sink strains are identical to those involved in clonal and polyclonal outbreaks of VIM-1 and OXA-48 producers since at least 2017. The “source-sink” dynamics of SMC populations able to acquire the highly conserved plasmids such as IncL carrying *bla*_VIM-1_ or *bla*_OXA-48_ offer novel insights that might improve interventions to control outbreaks and treat Serratia infections in high-risk hospital areas.

---

The *Serratia* genus belongs to the order *Enterobacterales*^1^, comprising species widely distributed in water, soil, and the rhizosphere, which can become opportunistic pathogens for animals, humans, and plants^2–4^. In the health sector, *Serratia* accounts for only 1%–2% of hospital-acquired infections, which are often associated with unpredictable outbreaks of high morbidity and mortality in pediatric or intensive care unit (ICU) wards. Contamination from medical devices (e.g. nebulizers, catheters, fomites) and via healthcare workers are well-known transmission pathways^3^. Hospital water sinks are increasingly recognized as reservoirs of multidrug-resistant *Serratia* and other *Enterobacterales* during outbreaks^5–7^. Nonetheless, the dynamics of *Serratia* in the hospital environment remain under-studied.

According to the National Center for Biotechnology Information (NCBI) Taxonomy databases, the *Serratia* genus comprises 26 species, with *Serratia marcescens* being by far the predominant cause of human infections^3^. An increasing number of genomic studies have led to the description of several novel species and the reclassification of others within the *Serratia* genus in recent years^8^. Phylogenetic analysis have lately categorized several emblematic *Serratia* species within a “*Serratia marcescens* complex” (SMC), thus highlighting the remarkable diversification of *S. marcescens* associated with its adaptation to various environments^2,9,10^.

One of the main features of *S. marcescens* and other *Enterobacterales*, known as the ESCPM group (*Enterobacter* spp., *S. marcescens, Citrobacter freundii, Providencia* spp., *Morganella morganii*), is their intrinsic resistance to β-lactams (amino- and carboxy-penicillins, amoxicillin-clavulanate [AMC], first- and second-generation cephalosporins [1GC, 2GC]), due to the production of a chromosomally encoded inducible AmpC β-lactamase^11,12^. The induction of AmpC β-lactamase is of outstanding clinical relevance due to the risk of AmpC derepression upon therapy^13^. Such risk, and the increasing occurrence during the 1990s of plasmid-mediated extended-spectrum β-lactamases (ESBLs) conferring resistance to third-generation cephalosporins (3GCs), led to the discouraged use of cephalosporins and the increased use of carbapenems for *Serratia* infections^14^. Consequently, the emergence and dramatic increase of carbapenem-resistant strains causing severe nosocomial infections has increasingly been reported^15^.

In this work, we analyze the diversity of *Serratia* isolated in the sinks of the largest ICU ward in our hospital, where recurrent outbreaks of ESBL and carbapenemase producers occurred over time^16–19^. The goals of our study were to i) evaluate the role of ICU-built environment as a “source” and “sink” of *Serratia* in the hospital environment, and ii) evaluate the role of *Serratia* as a reservoir of clinically relevant plasmids encoding ESBL/carbapenemase genes.
