## Supplementary material for "Long-term dynamics of the “*Serratia marcescens* complex” in the hospital-built environment": Table S1

### Sheet: Hoja1
Table S1. Epidemiological and genomic characteristics of the 165 Serratia strains sequenced by NovaSeq
														PLASMIDOME (Plasmid Group)											RESISTOME (ResFinder)
Strain	Sequence	Origin	Source	Date	Hospital ward	ICU room	ICU sampling week	Serratia specie	Clade	GC	ID	Phenotype	Pulsotype	PG1	PG2	PG4	PG5	PG7	PG8	PG9	PG10	PG11	PG12	Other	aac(6')-Ic_1	ant(3'')-Ia_1	blaSRT-1_1	blaSRT-2_1	blaSST-1_1	blaVIM-1_1	blaOXA-48	catA1_1	catB2_1	cmlB1_1	dfrA1_8	dfrB1_1	mph(E)_1	msr(E)_1	oqxB_1	sul1_5	tet(41)_1	tet(A)_6
P1	F495_S17_L555_R1_001.fastq	Patient	Stool	17/09/2019	ICU medical			Serratia nevei	2A	GC: 59.6	F495	AMCR+FOXR		0	0	0	0	0	1	0	0	0	0	1	1	0	1	0	0	0	0	0	1	0	0	1	0	0	1	0	0	0
P10	Smarc00519-160928_1.fastq.gz.assembly.contigs.fasta.fna	Patient	Bloodstream	2016-08-05	Gastroenterology			Serratia nevei	2B2	GC: 59.5				0	0	0	0	0	0	0	0	0	0	0	1	0	0	1	0	0	0	0	0	0	0	0	0	0	1	0	1	0
P11	Smarc00520-160928_1.fastq.gz.assembly.contigs.fasta.fna	Patient	Bloodstream	24/05/2016	Gastroenterology			Serratia nevei	2B2	GC: 59.6				0	0	0	0	0	0	0	0	0	0	0	1	0	0	1	0	0	0	0	0	0	0	0	0	0	1	0	1	0
P12	Smarc00521-160928_1.fastq.gz.assembly.contigs.fasta.fna	Patient	Bloodstream	2016-12-06	ICU medical			Serratia nevei	2A	GC: 59.6				0	0	0	0	0	0	0	0	0	0	1	1	0	0	1	0	0	0	0	0	0	0	0	0	0	1	0	0	0
P13	Smarc00522_1.fastq.gz.assembly.contigs.fasta.ffn	Patient	Bloodstream	16/02/2015	Urology			Serratia ureilytica	1B	GC: 59.7				0	0	0	0	0	0	0	0	0	0	0	1	0	0	0	1	0	0	0	0	0	0	0	0	0	1	0	1	0
P14	Smarc00523-160928_1.fastq.gz.assembly.contigs.fasta.fna	Patient	Bloodstream	2015-11-06	Emergencies			Serratia ureilytica	1B	GC: 59.4				0	0	0	0	0	0	0	0	0	0	0	1	0	0	1	0	0	0	0	0	0	0	0	0	0	1	0	1	0
P15	Smarc00524-160928_1.fastq.gz.assembly.contigs.fasta.fna	Patient	Bloodstream	14/06/2015	Anesthesia/REA			Serratia ureilytica	1B	GC: 59.3				0	0	0	0	0	0	0	0	0	0	0	1	0	0	0	1	0	0	0	0	0	0	0	0	0	1	0	1	0
P16	Smarc00525_1.fastq.gz.assembly.contigs.fasta.fna	Patient	Bloodstream	23/06/2015	Anesthesia/REA			Serratia nevei	2B1	GC: 59.3				0	0	0	0	0	0	0	0	0	0	0	1	0	0	1	0	0	0	0	0	0	0	0	0	0	1	0	1	0
P17	Smarc00526_1.fastq.gz.assembly.contigs.fasta.fna	Patient	Bloodstream	2015-05-08	Emergencies			Serratia ureilytica	1B	GC: 59.6				0	0	1	0	0	0	0	0	0	0	0	1	0	0	0	1	0	0	0	0	0	0	0	0	0	1	0	1	0
P18	Smarc00527-merged_1.fastq.gz.assembly.contigs.fasta.fna	Patient	Bloodstream	2015-03-09	Emergencies			Serratia nevei	2A	GC: 59.9				0	0	0	0	0	0	0	0	0	0	0	1	0	0	1	0	0	0	0	0	0	0	0	0	0	1	0	0	0
P19	Smarc00528-160928_1.fastq.gz.assembly.contigs.fasta.fna	Patient	Bloodstream	2015-05-10	Plastic surgery			Serratia ureilytica	1B	GC: 59.5				0	0	0	0	0	0	0	0	0	0	1	1	0	0	0	1	0	0	0	0	0	0	0	0	0	1	0	1	0
P2	GCF_013309735.1_ASM1330973v1.fna	Patient	Outbreak	13/12/2016	ICU medical			Serratia nevei	2B1	GC: 59.3	P60			1	1	0	0	0	0	0	0	0	0	0	1	1	0	1	0	1	0	1	1	0	0	1	1	1	1	1	1	0
P20	Smarc00529_1.fastq.gz.assembly.contigs.fasta.fna	Patient	Bloodstream	19/11/2015	Nefrology			Serratia nevei	2A	GC: 59.8				0	0	0	0	0	0	0	0	0	0	0	1	0	1	0	0	0	0	0	0	0	0	0	0	0	1	0	0	0
P21	Smarc00530_1.fastq.gz.assembly.contigs.fasta.fna	Patient	Bloodstream	13/01/2014	Oncology			Serratia ureilytica	1B	GC: 59.4				0	0	0	0	0	0	0	0	0	0	0	1	0	0	0	1	0	0	0	0	0	0	0	0	0	1	0	1	0
P22	Smarc00531-160928_1.fastq.gz.assembly.contigs.fasta.fna	Patient	Bloodstream	26/03/2014	Gastroenterology			Serratia nevei	2A	GC: 60.0				0	0	0	0	0	0	0	0	0	0	0	1	0	1	0	0	0	0	0	0	0	0	0	0	0	1	0	0	0
P23	Smarc00532_1.fastq.gz.assembly.contigs.fasta.fna	Patient	Bloodstream	2014-02-06	Emergencies			Serratia nevei	2B2	GC: 59.5				0	0	0	0	0	0	0	0	0	0	0	1	0	0	1	0	0	0	0	0	0	0	0	0	0	1	0	1	0
P24	Smarc00533_1.fastq.gz.assembly.contigs.fasta.fna	Patient	Bloodstream	22/06/2014	Emergencies			Serratia nevei	2A	GC: 60.1				0	0	0	0	0	0	0	0	0	0	0	1	0	0	1	0	0	0	0	0	0	0	0	0	0	1	0	0	0
P25	Smarc00535-160928_1.fastq.gz.assembly.contigs.fasta.fna	Patient	Bloodstream	13/06/2013	Cardiac surgery			Serratia ureilytica	1B	GC: 59.6				0	0	1	0	0	0	0	0	0	0	0	1	0	0	0	1	0	0	0	0	0	0	0	0	0	1	0	1	0
P26	Smarc00536-160928_1.fastq.gz.assembly.contigs.fasta.fna	Patient	Bloodstream	29/09/2013	Internal medicine			Serratia nevei	2B2	GC: 59.6				0	0	0	0	0	0	0	0	0	0	0	1	0	0	1	0	0	0	0	0	0	0	0	0	0	1	0	1	0
P27	Smarc00537-merged_1.fastq.gz.assembly.contigs.fasta.fna	Patient	Bloodstream	29/10/2013	Emergencies			Serratia nevei	2A	GC: 60.1				0	0	0	0	0	0	0	0	0	0	0	1	0	0	1	0	0	0	0	0	0	0	0	0	0	1	0	0	0
P28	Smarc00538-161125_1.fastq.gz.assembly.contigs.fasta.fna	Patient	Bloodstream		Cardiology			Serratia nevei	2B2	GC: 59.4				0	0	0	0	0	0	0	0	0	0	1	1	0	0	1	0	0	0	0	0	0	0	0	0	0	1	0	1	0
P29	Smarc00539_1.fastq.gz.assembly.contigs.fasta.fna	Patient	Bloodstream	16/12/2013	Traumatology			Serratia ureilytica	1B	GC: 59.4				0	0	0	0	0	0	0	0	0	0	0	1	0	0	1	0	0	0	0	0	0	0	0	0	0	1	0	1	0
P3	GCF_013309755.1_ASM1330975v1.fna	Patient	Outbreak	27/11/2018	ICU medical			Serratia nevei	2A	GC: 59.9	H28			1	0	0	0	0	0	0	0	0	0	0	1	0	1	0	0	0	1	0	0	0	0	0	0	0	1	0	0	0
P30	Smarc00540_1.fastq.gz.assembly.contigs.fasta.fna	Patient	Bloodstream	30/01/2012	Emergencies			Serratia nevei	2A	GC: 59.9				0	0	0	0	0	0	0	0	0	0	1	1	0	1	0	0	0	0	0	0	0	0	0	0	0	1	0	0	0
P31	Smarc00541_1.fastq.gz.assembly.contigs.fasta.fna	Patient	Bloodstream	13/02/2012	Emergencies			Serratia ureilytica	1B	GC: 59.7				0	0	0	0	0	0	0	0	0	0	0	1	0	0	0	1	0	0	0	0	0	0	0	0	0	1	0	1	0
P32	Smarc00543_1.fastq.gz.assembly.contigs.fasta.fna	Patient	Bloodstream	24/05/2012	Emergencies			Serratia ureilytica	1B	GC: 59.2				0	0	0	0	0	0	0	0	0	0	0	1	0	0	1	0	0	0	0	0	0	0	0	0	0	1	0	1	0
P33	Smarc00545_1.fastq.gz.assembly.contigs.fasta.fna	Patient	Bloodstream	2012-09-07	Pneumology			Serratia ureilytica	1B	GC: 59.6				0	0	0	0	0	0	0	0	0	0	1	1	0	0	0	1	0	0	0	0	0	0	0	0	0	1	0	1	0
P34	Smarc00546_1.fastq.gz.assembly.contigs.fasta.fna	Patient	Bloodstream	2011-07-01	Emergencies			Serratia nevei	2B2	GC: 59.9				0	0	0	0	0	0	0	0	0	0	0	1	0	0	1	0	0	0	0	0	0	0	0	0	0	1	0	1	0
P35	Smarc00550-merged_1.fastq.gz.assembly.contigs.fasta.fna	Patient	Bloodstream	22/08/2011	Gastroenterology			Serratia ureilytica	1B	GC: 58.7				0	0	0	0	0	0	0	0	0	0	1	1	0	0	1	0	0	0	0	0	0	0	0	0	0	1	0	1	0
P36	Smarc00551_1.fastq.gz.assembly.contigs.fasta.fna	Patient	Bloodstream	2011-11-09	General surgery			Serratia nevei	2A	GC: 60.0				0	0	0	0	0	0	0	0	0	0	0	1	0	0	1	0	0	0	0	0	0	0	0	0	0	1	0	0	0
P37	Smarc00552_1.fastq.gz.assembly.contigs.fasta.fna	Patient	Bloodstream	2011-04-10	ICU pediatric			Serratia nevei	2A	GC: 60.0				0	0	0	0	0	0	0	0	0	0	0	1	0	0	1	0	0	0	0	0	0	0	0	0	0	1	0	0	0
P38	Smarc00553_1.fastq.gz.assembly.contigs.fasta.fna	Patient	Bloodstream	2011-04-10	ICU pediatric			Serratia nevei	2A	GC: 60.0				0	0	0	0	0	0	0	0	0	0	0	1	0	0	1	0	0	0	0	0	0	0	0	0	0	1	0	0	0
P39	Smarc00555_1.fastq.gz.assembly.contigs.fasta.fna	Patient	Bloodstream	28/09/2010	Traumatology			Serratia nevei	2A	GC: 59.8				0	0	0	0	0	0	0	0	0	0	0	1	0	0	1	0	0	0	0	0	0	0	0	0	0	1	0	0	0
P4	GCF_013309765.1_ASM1330976v1.fna	Patient	Outbreak	2017-10-01	ICU medical			Serratia nevei	2B2	GC: 59.6	M52			1	1	0	0	0	0	1	0	0	0	0	1	1	0	1	0	1	0	1	1	0	0	1	1	1	1	1	1	0
P40	Smarc00557_1.fastq.gz.assembly.contigs.fasta.fna	Patient	Bloodstream	28/12/2010	Cardiac surgery			Serratia nevei	2B2	GC: 59.5				0	0	0	0	0	0	0	0	0	0	0	1	0	0	1	0	0	0	0	0	0	0	0	0	0	1	0	1	0
P41	Smarc00558_1.fastq.gz.assembly.contigs.fasta.fna	Patient	Bloodstream	2009-04-01	General surgery			Serratia ureilytica	1B	GC: 59.6				0	0	0	0	0	0	0	0	0	0	0	1	0	0	0	1	0	0	0	0	0	0	0	0	0	1	0	1	0
P42	Smarc00561_1.fastq.gz.assembly.contigs.fasta.fna	Patient	Bloodstream	26/02/2009	ICU pediatric			Serratia nevei	2A	GC: 59.6				0	0	0	0	0	0	0	0	0	0	1	1	0	0	1	0	0	0	0	0	0	0	0	0	0	0	0	0	0
P43	Smarc00562_1.fastq.gz.assembly.contigs.fasta.fna	Patient	Bloodstream	13/07/2009	Hematology			Serratia marcescens	1A	GC: 59.3				0	0	0	0	0	0	0	0	0	0	0	1	0	0	0	1	0	0	0	0	0	0	0	0	0	1	0	1	0
P44	Smarc00563_1.fastq.gz.assembly.contigs.fasta.fna	Patient	Bloodstream	2009-11-10	Nefrology			Serratia nevei	2A	GC: 59.8				0	0	0	0	0	0	0	0	0	0	0	1	0	1	0	0	0	0	0	0	1	0	0	0	0	1	0	0	0
P45	Smarc00564_1.fastq.gz.assembly.contigs.fasta.fna	Patient	Bloodstream	2009-01-11	Nefrology			Serratia nevei	2B2	GC: 59.4				0	0	0	0	0	0	0	0	0	0	0	1	0	0	1	0	0	0	0	0	0	0	0	0	0	1	0	1	0
P46	Smarc00566_1.fastq.gz.assembly.contigs.fasta.fna	Patient	Bloodstream	2009-08-11	Emergencies			Serratia ureilytica	1B	GC: 59.4				0	0	0	0	0	0	0	0	0	0	0	1	0	0	0	1	0	0	0	0	0	0	0	0	0	1	0	1	0
P47	Smarc00567_1.fastq.gz.assembly.contigs.fasta.fna	Patient	Bloodstream	17/03/2008	ICU medical			Serratia nevei	2A	GC: 60.1				0	0	0	0	0	0	0	0	0	0	0	1	0	0	1	0	0	0	0	0	0	0	0	0	0	1	0	0	0
P48	Smarc00568_1.fastq.gz.assembly.contigs.fasta.fna	Patient	Bloodstream	29/06/2008	Cardiology			Serratia nevei	2A	GC: 60.0				0	0	0	0	0	0	0	0	0	0	0	1	0	0	1	0	0	0	0	0	0	0	0	0	0	1	0	0	0
P49	Smarc00569_1.fastq.gz.assembly.contigs.fasta.fna	Patient	Bloodstream	30/09/2008	General surgery			Serratia ureilytica	1B	GC: 59.6				0	0	0	0	0	0	0	0	0	0	0	1	0	0	0	1	0	0	0	0	0	0	0	0	0	1	0	1	0
P5	GCF_013309775.1_ASM1330977v1.fna	Patient	Outbreak	22/01/2018	ICU medical			Serratia nevei	2A	GC: 59.9	I54			1	0	0	0	0	0	0	0	0	0	0	1	0	1	0	0	0	1	0	0	0	0	0	0	0	1	0	0	0
P50	Smarc00571-190517_1.fastq.gz.assembly.contigs.fasta.fna	Patient	Bloodstream	20/11/2008	Cardiac surgery			Serratia nevei	2B2	GC: 59.4				0	0	0	0	0	0	0	0	0	0	1	1	0	0	1	0	0	0	0	0	0	0	0	0	0	1	0	1	0
P51	Smarc00572_1.fastq.gz.assembly.contigs.fasta.fna	Patient	Bloodstream	2007-02-02	Oncology			Serratia marcescens	1A	GC: 59.6				0	0	0	0	0	0	0	0	0	0	1	1	0	0	0	1	0	0	0	0	0	0	0	0	0	1	0	1	0
P52	Smarc00573_1.fastq.gz.assembly.contigs.fasta.fna	Patient	Bloodstream	2007-11-05	Neurosurgery			Serratia ureilytica	1B	GC: 59.3				0	0	0	0	0	0	0	0	0	0	0	1	0	1	0	0	0	0	0	0	0	0	0	0	0	1	0	1	0
P53	Smarc00574_1.fastq.gz.assembly.contigs.fasta.fna	Patient	Bloodstream	23/05/2007	ICU medical			Serratia ureilytica	1B	GC: 59.0				0	0	0	0	0	1	0	0	0	0	0	1	0	1	0	0	0	0	0	0	0	0	0	0	0	1	0	1	0
P54	Smarc00575_1.fastq.gz.assembly.contigs.fasta.fna	Patient	Bloodstream	22/06/2007	ICU medical			Serratia nevei	2B2	GC: 59.9				0	0	0	0	0	0	0	0	0	0	0	1	0	0	1	0	0	0	0	0	0	0	0	0	0	1	0	1	0
P55	Smarc00576_1.fastq.gz.assembly.contigs.fasta.fna	Patient	Bloodstream	13/07/2007	ICU medical			Serratia nevei	2A	GC: 59.8				0	0	0	0	0	0	0	0	0	0	0	1	0	0	1	0	0	0	0	0	0	0	0	0	0	1	0	0	0
P56	Smarc00577_1.fastq.gz.assembly.contigs.fasta.fna	Patient	Bloodstream	2007-06-08	ICU medical			Serratia nevei	2A	GC: 60.0				0	0	0	0	0	0	0	0	0	0	1	1	0	1	0	0	0	0	0	0	0	0	0	0	0	1	0	0	0
P57	Smarc00578_1.fastq.gz.assembly.contigs.fasta.fna	Patient	Bloodstream	2007-05-11	ICU medical			Serratia ureilytica	1B	GC: 59.3				0	0	0	0	0	0	0	0	0	0	0	1	0	0	1	0	0	0	0	0	0	0	0	0	0	1	0	1	0
P58	Smarc00579_1.fastq.gz.assembly.contigs.fasta.fna	Patient	Bloodstream	2007-06-11	Oncology			Serratia nevei	2A	GC: 59.9				0	0	0	0	0	0	0	0	0	0	0	1	0	0	1	0	0	0	0	0	0	0	0	0	0	1	0	0	0
P59	Smarc00580_1.fastq.gz.assembly.contigs.fasta.fna	Patient	Bloodstream	2006-06-02	ICU medical			Serratia ureilytica	1B	GC: 59.4				0	0	0	0	0	0	0	0	0	0	0	1	0	0	0	1	0	0	0	0	0	0	0	0	0	1	0	1	0
P6	GCF_013309805.1_ASM1330980v1.fna	Patient	Outbreak	2017-03-09	ICU medical			Serratia nevei	2B2	GC: 59.2	B77			1	1	0	0	0	0	1	0	0	0	0	1	1	0	1	0	1	0	1	1	0	0	1	1	1	1	1	1	0
P60	Smarc00581_1.fastq.gz.assembly.contigs.fasta.fna	Patient	Bloodstream	29/03/2006	ICU medical			Serratia nevei	2B2	GC: 59.3				0	0	0	0	0	0	0	0	0	0	0	1	0	0	1	0	0	0	0	0	0	0	0	0	0	1	0	1	0
P61	Smarc00582_1.fastq.gz.assembly.contigs.fasta.fna	Patient	Bloodstream	20/04/2006	Emergencies			Serratia nevei	2A	GC: 60.0				0	0	0	0	0	0	0	0	0	0	0	1	0	1	0	0	0	0	0	0	0	0	0	0	0	1	0	0	0
P62	Smarc00583_1.fastq.gz.assembly.contigs.fasta.fna	Patient	Bloodstream	14/07/2006	Nefrology			Serratia nevei	2B2	GC: 59.4				0	0	0	0	0	0	0	0	0	0	0	1	0	0	1	0	0	0	0	0	0	0	0	0	0	1	0	1	0
P63	Smarc00584_1.fastq.gz.assembly.contigs.fasta.fna	Patient	Bloodstream	21/08/2006	ICU medical			Serratia ureilytica	1B	GC: 59.1				0	0	1	0	0	0	0	0	0	0	0	1	0	0	1	0	0	0	0	0	0	0	0	0	0	1	0	1	0
P64	Smarc00585_1.fastq.gz.assembly.contigs.fasta.fna	Patient	Bloodstream	29/11/2006	Emergencies			Serratia nevei	2B2	GC: 59.4				0	0	0	0	0	0	0	0	0	0	1	1	0	0	1	0	0	0	0	0	0	0	0	0	0	1	0	1	0
P65	Smarc00586_1.fastq.gz.assembly.contigs.fasta.fna	Patient	Bloodstream	21/12/2006	Cardiology			Serratia nevei	2B2	GC: 59.4				0	0	0	0	0	0	0	0	0	0	1	1	0	0	1	0	0	0	0	0	0	0	0	0	0	1	0	1	0
P66	Smarc00587_1.fastq.gz.assembly.contigs.fasta.fna	Patient	Bloodstream	28/01/2005	ICU medical			Serratia nevei	2A	GC: 60.0				0	0	0	0	0	0	0	0	0	0	0	1	0	0	1	0	0	0	0	0	0	0	0	0	0	1	0	0	0
P67	Smarc00588_1.fastq.gz.assembly.contigs.fasta.fna	Patient	Bloodstream	2005-02-02	Internal medicine			Serratia ureilytica	1B	GC: 59.7				0	0	0	0	0	0	0	0	0	0	0	1	0	0	0	1	0	0	0	0	0	0	0	0	0	1	0	1	0
P68	Smarc00589_1.fastq.gz.assembly.contigs.fasta.fna	Patient	Bloodstream	16/05/2005	Cardiology			Serratia nevei	2A	GC: 60.0				0	0	0	0	0	0	0	0	0	0	0	1	0	0	1	0	0	0	0	0	0	0	0	0	0	1	0	0	0
P69	Smarc00590_1.fastq.gz.assembly.contigs.fasta.fna	Patient	Bloodstream	2005-11-08	ICU pediatric			Serratia ureilytica	1B	GC: 58.9				0	0	0	0	0	0	0	0	0	0	1	1	0	1	0	0	0	0	0	0	0	0	0	0	0	1	0	1	0
P7	Smarc00515-160928_1.fastq.gz.assembly.contigs.fasta.fna	Patient	Bloodstream	26/01/2016	General surgery			Serratia nevei	2A	GC: 60.1				0	0	0	0	0	0	0	0	0	0	0	1	0	0	1	0	0	0	0	0	0	0	0	0	0	1	0	0	0
P70	Smarc00591_1.fastq.gz.assembly.contigs.fasta.fna	Patient	Bloodstream	29/08/2005	ICU medical			Serratia ureilytica	1B	GC: 58.9				0	0	0	0	0	0	0	0	0	0	0	1	0	0	0	1	0	0	0	0	0	0	0	0	0	1	0	1	0
P71	Smarc00592_1.fastq.gz.assembly.contigs.fasta.fna	Patient	Bloodstream	2005-04-11	ICU medical			Serratia ureilytica	1B	GC: 59.4				0	0	0	0	0	0	0	0	0	0	1	1	0	0	1	0	0	0	0	0	0	0	0	0	0	1	0	1	0
P72	Smarc00594_1.fastq.gz.assembly.contigs.fasta.fna	Patient	Bloodstream	17/11/2005	ICU medical			Serratia ureilytica	1B	GC: 59.5				0	0	0	0	0	0	0	0	0	0	1	1	0	0	0	1	0	0	0	0	0	0	0	0	0	1	0	1	0
P73	Smarc00595_1.fastq.gz.assembly.contigs.fasta.fna	Patient	Bloodstream	29/12/2005	Emergencies			Serratia ureilytica	1B	GC: 59.2				0	0	0	0	0	0	0	0	0	0	0	1	0	1	0	0	0	0	0	0	0	0	0	0	0	1	0	1	0
P74	Smarc00596_1.fastq.gz.assembly.contigs.fasta.fna	Patient	Bloodstream	16/01/2004	ICU medical			Serratia nevei	2A	GC: 60.0				0	0	0	0	0	0	0	0	0	0	0	1	0	0	1	0	0	0	0	0	0	0	0	0	0	1	0	0	0
P75	Smarc00597_1.fastq.gz.assembly.contigs.fasta.fna	Patient	Bloodstream	30/01/2004	Emergencies			Serratia nevei	2B2	GC: 59.4				0	0	0	0	0	0	0	0	0	0	0	1	0	0	1	0	0	0	0	0	0	0	0	0	0	1	0	1	0
P76	Smarc00598-merged_1.fastq.gz.assembly.contigs.fasta.fna	Patient	Bloodstream	2004-11-03	Oncology			Serratia nevei	2B2	GC: 59.6				0	0	0	0	1	0	0	0	0	0	0	1	1	0	1	0	0	0	0	0	0	1	0	0	0	1	0	1	0
P77	Smarc00599_1.fastq.gz.assembly.contigs.fasta.fna	Patient	Bloodstream	2004-02-04	Nefrology			Serratia nevei	2A	GC: 60.1				0	0	0	0	0	0	0	0	0	0	0	1	0	0	1	0	0	0	0	0	0	0	0	0	0	1	0	0	0
P78	Smarc00600_1.fastq.gz.assembly.contigs.fasta.fna	Patient	Bloodstream	24/05/2004	ICU medical			Serratia marcescens	1A	GC: 59.6				0	0	0	0	0	0	0	0	0	0	1	1	0	0	0	1	0	0	0	0	0	0	0	0	0	1	0	1	0
P79	Smarc00601_1.fastq.gz.assembly.contigs.fasta.fna	Patient	Bloodstream	25/06/2004	ICU medical			Serratia ureilytica	1B	GC: 59.7				0	0	0	0	0	0	0	0	0	0	0	1	0	0	0	1	0	0	0	0	0	0	0	0	0	1	0	1	0
P8	Smarc00516-160928_1.fastq.gz.assembly.contigs.fasta.fna	Patient	Bloodstream	2016-06-03	General surgery			Serratia nevei	2A	GC: 60.0				0	0	0	0	0	0	0	0	0	0	0	1	0	0	1	0	0	0	0	0	0	0	0	0	0	1	0	0	0
P80	Smarc00602_1.fastq.gz.assembly.contigs.fasta.fna	Patient	Bloodstream	2004-07-07	ICU pediatric			Serratia nevei	2B2	GC: 59.6				0	0	0	0	0	0	0	0	0	0	0	1	0	0	1	0	0	0	0	0	0	0	0	0	0	1	0	1	0
P81	Smarc00603_1.fastq.gz.assembly.contigs.fasta.fna	Patient	Bloodstream	2004-10-08	Internal medicine			Serratia nevei	2A	GC: 60.0				0	0	0	0	0	0	0	0	0	0	0	1	0	0	1	0	0	0	0	0	0	0	0	0	0	1	0	0	0
P82	Smarc00604_1.fastq.gz.assembly.contigs.fasta.fna	Patient	Bloodstream	2004-01-10	ICU medical			Serratia ureilytica	1B	GC: 59.2				0	0	0	0	0	0	0	0	0	0	1	1	0	1	0	0	0	0	0	0	0	0	0	0	0	1	0	1	0
P83	Smarc00605_1.fastq.gz.assembly.contigs.fasta.fna	Patient	Bloodstream	29/10/2004	Internal medicine			Serratia ureilytica	1B	GC: 59.3				0	0	0	0	0	0	0	0	0	0	1	1	0	1	0	0	0	0	0	0	0	0	0	0	0	1	0	1	0
P84	Smarc00606_1.fastq.gz.assembly.contigs.fasta.fna	Patient	Bloodstream	2004-05-11	General surgery			Serratia ureilytica	1B	GC: 59.5				0	0	0	0	0	0	0	0	0	0	0	1	0	0	0	1	0	0	0	0	0	0	0	0	0	1	0	1	0
P85	Smarc00607_1.fastq.gz.assembly.contigs.fasta.fna	Patient	Bloodstream	2004-05-11	ICU medical			Serratia ureilytica	1B	GC: 59.2				0	0	0	0	0	0	0	0	0	0	0	1	0	0	0	1	0	0	0	0	0	0	0	0	0	1	0	1	0
P86	Smarc00608_1.fastq.gz.assembly.contigs.fasta.fna	Patient	Bloodstream	2004-11-11	Internal medicine			Serratia ureilytica	1B	GC: 58.8				0	0	0	0	0	0	0	0	0	0	1	1	0	1	0	0	0	0	0	0	0	0	0	0	0	1	0	1	0
P87	Smarc00609_1.fastq.gz.assembly.contigs.fasta.fna	Patient	Bloodstream	2004-10-12	General surgery			Serratia ureilytica	1B	GC: 59.6				0	0	0	0	0	0	0	0	0	0	0	1	0	0	0	1	0	0	0	0	0	0	0	0	0	1	0	1	0
P88	Smarc00610-190517_1.fastq.gz.assembly.contigs.fasta.fna	Patient	Bloodstream	23/12/2004	Emergencies			Serratia ureilytica	1B	GC: 59.5				0	0	0	0	0	0	0	0	0	0	0	1	0	0	0	1	0	0	0	0	0	0	0	0	0	1	0	1	0
P89	Smarc00611_1.fastq.gz.assembly.contigs.fasta.fna	Patient	Bloodstream	NA	NA			Serratia nevei	2A	GC: 59.9				0	0	0	0	0	0	0	0	0	0	0	1	0	0	1	0	0	0	0	0	0	0	0	0	0	1	0	0	0
P9	Smarc00518-160928_1.fastq.gz.assembly.contigs.fasta.fna	Patient	Bloodstream	2016-06-03	General surgery			Serratia nevei	2B2	GC: 59.4				0	0	0	0	0	0	0	0	0	0	0	1	0	0	1	0	0	0	0	0	0	0	0	0	0	1	0	1	0
P90	Smarc00612_1.fastq.gz.assembly.contigs.fasta.fna	Patient	Bloodstream	2003-10-02	Otolaryngology			Serratia nevei	2A	GC: 60.0				0	0	0	0	0	0	0	0	0	0	0	1	0	0	1	0	0	0	0	0	0	0	0	0	0	1	0	0	0
P91	Smarc00613_1.fastq.gz.assembly.contigs.fasta.fna	Patient	Bloodstream	NA	NA			Serratia ureilytica	1B	GC: 59.6				0	0	0	0	0	0	0	0	0	0	1	1	0	0	0	1	0	0	0	0	0	0	0	0	0	1	0	1	0
P92	Smarc00614_1.fastq.gz.assembly.contigs.fasta.fna	Patient	Bloodstream	13/09/2003	ICU medical			Serratia nevei	2A	GC: 59.9				0	0	0	0	0	0	0	0	0	0	0	1	0	0	1	0	0	0	0	0	0	0	0	0	0	1	0	0	0
P93	Smarc00615_1.fastq.gz.assembly.contigs.fasta.fna	Patient	Bloodstream	31/10/2003	ICU medical			Serratia ureilytica	1B	GC: 59.4				0	0	0	0	0	0	0	0	0	0	0	1	0	0	0	1	0	0	0	0	0	0	0	0	0	1	0	1	0
P94	Smarc00616_1.fastq.gz.assembly.contigs.fasta.fna	Patient	Bloodstream	17/11/2003	Traumatology			Serratia marcescens	1A	GC: 59.4				0	0	0	0	0	0	0	0	0	0	0	1	0	0	0	1	0	0	0	0	0	0	0	0	0	1	0	1	0
P95	Smarc00622_1.fastq.gz.assembly.contigs.fasta.fna	Patient	Bloodstream	24/04/2016	Emergencies			Serratia marcescens	1A	GC: 59.5				0	0	0	0	0	0	0	0	0	0	0	1	0	0	0	1	0	0	0	0	0	0	0	0	0	1	0	1	0
P96	Smarc00627_1.fastq.gz.assembly.contigs.fasta.fna	Patient	Bloodstream	27/03/2012	ICU medical			Serratia nevei	2A	GC: 60.1				0	0	0	0	0	0	0	0	0	0	1	1	0	0	1	0	0	0	0	0	0	0	0	0	0	1	0	0	0
P97	Smarc00629_1.fastq.gz.assembly.contigs.fasta.fna	Patient	Bloodstream	19/07/2011	ICU medical			Serratia nevei	2A	GC: 59.9				0	1	0	0	0	0	0	0	0	0	1	1	0	0	1	0	0	0	0	0	0	0	0	0	0	1	0	0	0
P98	Smarc00630_1.fastq.gz.assembly.contigs.fasta.fna	Patient	Bloodstream	NA	NA			Serratia nevei	2A	GC: 59.7				0	1	0	0	0	0	0	0	0	0	1	1	0	0	1	0	0	0	0	0	0	0	0	0	0	1	0	0	0
P99	Smarc00633_1.fastq.gz.assembly.contigs.fasta.fna	Patient	Bloodstream	30/01/2009	ICU medical			Serratia nevei	2A	GC: 60.0				0	0	0	0	0	0	0	0	0	0	0	1	0	1	0	0	0	0	0	0	0	0	0	0	0	1	0	0	0
S1	11227_S8_L555_R1_001.fastq	Sink		15/07/2020	ICU medical	10	34	Serratia nevei	2B2	GC: 59.5	11227	AMCR+FOXR+3GC+4GC	S14	1	1	0	0	1	1	0	0	0	0	0	1	1	0	1	0	1	0	1	1	0	0	1	1	1	1	1	1	0
S10	WTCHG_799608_70285004_1.faa	Sink		2019-10-04	ICU medical	2	9	Serratia nevei	2B1	GC: 58.9	1267	AMCR+FOXR	S3	0	1	0	0	0	0	1	0	0	0	1	1	0	0	1	0	0	0	1	1	0	0	0	0	0	1	0	1	0
S11	WTCHG_799608_70295005_1.faa	Sink		2019-10-07	ICU medical	6	19	Serratia nevei	2B2	GC: 59.5	5452	AMCR+FOXR+3GC+4GC	S14	1	0	0	0	1	0	1	0	0	0	1	1	1	0	1	0	1	0	1	1	0	0	1	0	0	1	1	1	0
S12	WTCHG_799608_70305006_1.faa	Sink		2019-09-10	ICU medical	9	21	Serratia nevei	2A	GC: 59.5	6499	AMCR+FOXR	S12	0	0	0	0	0	1	0	0	0	0	1	1	0	1	0	0	0	0	0	0	0	0	0	0	0	1	0	0	0
S13	WTCHG_799608_70365012_1.faa	Sink		19/06/2019	ICU medical	3	16	Serratia ureilytica	1B	GC: 59.3	4078	AMCR	S13	0	0	0	0	0	0	0	0	0	0	0	1	0	0	0	1	0	0	0	0	0	0	0	0	0	1	0	1	0
S14	WTCHG_799608_70375013_1.faa	Sink		23/10/2019	ICU medical	6	23	Serratia nevei	2B2	GC: 59.6	7132	AMCR+FOXR+3GC+4GC	S14	1	1	0	0	1	0	1	0	0	0	0	1	1	0	1	0	1	0	1	1	0	0	1	0	0	1	1	1	0
S15	WTCHG_799608_70385014_1.faa	Sink		2019-04-04	ICU medical	10	8	Serratia nevei	2B1	GC: 59.3	1113	BetalactamS	S3	0	0	0	0	0	0	0	0	0	0	0	1	0	0	1	0	0	0	0	0	0	0	0	0	0	1	0	1	0
S16	WTCHG_799608_70395015_1.faa	Sink		27/03/2019	ICU medical	13	7	Serratia nevei	2B2	GC: 58.6	862	AMCR+FOXR+3GC+4GC	S15*	1	1	0	0	0	0	1	0	0	0	1							0
S17	WTCHG_799608_70415017_1.faa	Sink		30/10/2019	ICU medical	2	24	Serratia nevei	2B1	GC: 59.3	7373	BetalactamS	S3	0	0	0	0	0	0	0	0	0	0	0	1	0	0	1	0	0	0	0	0	0	0	0	0	0	1	0	1	0
S18	WTCHG_799608_70445020_1.faa	Sink		19/06/2019	ICU medical	3	16	Serratia nevei	2B1	GC: 59.3	4086	BetalactamS	S3	0	0	0	0	0	0	0	0	0	0	0	1	0	0	1	0	0	0	0	0	0	0	0	0	0	1	0	1	0
S19	WTCHG_799608_70455021_1.faa	Sink		24/04/2019	ICU medical	10	10	Serratia nevei	2B2	GC: 59.6	1773	AMCR+FOXR+3GC+4GC	S14*	1	1	0	0	1	0	1	0	0	0	0	1	1	0	1	0	1	0	1	1	0	0	1	0	0	1	1	1	0
S2	WTCHG_799608_70045076_1.faa	Sink		26/06/2019	ICU medical	5	17	Serratia nevei	2B1	GC: 59.1	4462	AMCR+FOXR	S3	0	1	0	0	0	0	1	0	0	0	0	1	0	0	1	0	0	0	0	1	0	0	0	0	0	1	0	1	0
S20	WTCHG_799608_70465022_1.faa	Sink		2019-04-04	ICU medical	10	8	Serratia nevei	2B2	GC: 59.5	1116	AMCR+FOXR+3GC+4GC	S14*	1	1	0	0	1	0	1	0	0	0	1	1	1	0	1	0	1	0	1	1	0	0	1	1	1	1	0	1	0
S21	WTCHG_799608_70475023_1.faa	Sink		19/06/2019	ICU medical	13	16	Serratia nevei	2B1	GC: 59.3	4297	BetalactamS	S3	0	0	0	0	0	0	0	0	0	0	0	1	0	0	1	0	0	0	0	0	0	0	0	0	0	1	0	1	0
S22	WTCHG_799608_70525028_1.faa	Sink		26/06/2019	ICU medical	3	17	Serratia nevei	2B1	GC: 53.1	4405	BetalactamS	S6	0	0	0	0	0	0	0	0	0	1	1	1	0	0	1	0	0	0	0	0	0	0	0	0	0	1	0	1	0
S23	WTCHG_799608_70535029_1.faa	Sink		27/11/2019	ICU medical	7	28	Serratia nevei	2B1	GC: 59.1	9176	BetalactamS	S16	0	0	0	0	0	0	0	0	1	0	1	1	0	0	1	0	0	0	0	0	0	0	0	0	0	1	0	1	0
S24	WTCHG_799608_70545030_1.faa	Sink		2019-06-03	ICU medical	11	4	Serratia nevei	2B2	GC: 58.8	5712	AMCR+FOXR+3GC+4GC	S15	1	1	0	0	1	1	1	0	0	0	0	1	1	0	1	0	1	0	1	1	0	0	1	1	1	1	1	1	0
S25	WTCHG_799608_70555031_1.faa	Sink		2019-04-10	ICU medical	13	20	Serratia nevei	2B1	GC: 59.2	6262	BetalactamS	S5	0	1	0	1	0	0	1	0	0	0	0	1	0	0	1	0	0	0	0	0	0	0	0	0	0	1	0	1	0
S26	WTCHG_799608_70605036_1.faa	Sink		2019-03-07	ICU medical	4	18	Serratia nevei	2B1	GC: 59.1	4893	AMCS+FOXR	S1	0	0	0	0	0	0	0	0	0	1	0	1	0	0	1	0	0	0	0	0	0	0	0	0	0	1	0	1	0
S27	WTCHG_799608_70615037_1.faa	Sink		2019-06-03	ICU medical	8	4	Serratia nevei	2B1	GC: 59.3	5925	AMCR+FOXR	S3	0	0	0	0	0	0	0	0	0	0	0	1	0	0	1	0	0	0	0	0	0	0	0	0	0	1	0	1	0
S28	WTCHG_799608_70625038_1.faa	Sink		29/05/2019	ICU medical	11	13	Serratia nevei	2B1	GC: 59.3	2977	BetalactamS	S3	0	0	0	0	0	0	0	0	0	0	0	1	0	0	1	0	0	0	0	0	0	0	0	0	0	1	0	1	0
S29	WTCHG_799608_70635039_1.faa	Sink		2019-04-10	ICU medical	13	20	Serratia nevei	2B2	GC: 59.5	6266	AMCR+FOXR+3GC+4GC	S15*	1	1	0	0	1	0	1	0	0	0	0	1	1	0	1	0	1	0	1	1	0	0	1	1	1	1	1	1	0
S3	WTCHG_799608_70055077_1.faa	Sink		13/03/2019	ICU medical	9	5	Serratia nevei	2A	GC: 59.4	168	AMCR+FOXR	S12	0	0	0	0	0	1	0	0	0	0	1	1	0	1	0	0	0	0	0	0	0	0	0	0	0	1	0	0	0
S30	WTCHG_799608_70685044_1.faa	Sink		2019-04-10	ICU medical	4	20	Serratia nevei	2B1	GC: 59.1	6066	AMCS+FOXR	S1	0	0	0	0	0	0	0	0	0	1	0	1	0	0	1	0	0	0	0	0	0	0	0	0	0	1	0	1	0
S31	WTCHG_799608_70695045_1.faa	Sink		2019-04-04	ICU medical	8	8	Serratia nevei	2B1	GC: 59.3	5677	BetalactamS	S3	0	0	0	0	0	0	0	0	0	0	0	1	0	0	1	0	0	0	0	0	0	0	0	0	0	1	0	1	0
S32	WTCHG_799608_70705046_1.faa	Sink		2019-10-07	ICU medical	11	19	Serratia nevei	2B2	GC: 59.6	5586	AMCR+FOXR+3GC+4GC	S15	1	1	0	0	1	0	1	0	0	0	0	1	1	0	1	0	1	0	1	1	0	0	1	1	1	1	1	1	0
S33	WTCHG_799608_70715047_1.faa	Sink		23/10/2019	ICU medical	6	23	Serratia nevei	2B1	GC: 59.3	7131	BetalactamS	S3	0	0	0	0	0	0	0	0	0	0	0	1	0	0	1	0	0	0	0	0	0	0	0	0	0	1	0	1	0
S34	WTCHG_799608_70765052_1.faa	Sink		2019-06-03	ICU medical	5	4	Serratia nevei	2B1	GC: 59.4	5842	BetalactamS	S3	0	0	0	0	0	0	0	0	0	0	0	1	0	0	1	0	0	0	0	0	0	0	0	0	0	1	0	1	0
S35	WTCHG_799608_70775053_1.faa	Sink		2019-10-04	ICU medical	8	9	Serratia nevei	2B2	GC: 59.6	1375	AMCR+FOXR+3GC+4GC	S15	1	1	0	0	1	0	1	0	0	0	0	1	1	0	1	0	1	0	1	1	0	0	1	1	1	1	1	1	0
S36	WTCHG_799608_70785054_1.faa	Sink		2019-06-03	ICU medical	12	4	Serratia nevei	2A	GC: 60.0	5725	AMCR+FOXR	S18	1	0	0	0	0	0	0	0	1	0	1	1	0	0	1	0	0	0	0	0	0	0	0	0	0	1	0	0	1
S37	WTCHG_799608_70795055_1.faa	Sink		2019-10-04	ICU medical	7	9	Serratia nevei	2B1	GC: 59.3	1349	BetalactamS	S3	0	0	0	0	0	0	0	0	0	0	0	1	0	0	1	0	0	0	0	0	0	0	0	0	0	1	0	1	0
S38	WTCHG_799608_70845060_1.faa	Sink		2019-06-03	ICU medical	5	4	Serratia nevei	2B1	GC: 59.3	5844	BetalactamS	S3	0	0	0	0	0	0	0	0	0	0	0	1	0	0	1	0	0	0	0	0	0	0	0	0	0	1	0	1	0
S39	WTCHG_799608_70855061_1.faa	Sink		2019-10-04	ICU medical	8	9	Serratia nevei	2B2	GC: 59.5	1378	AMCR+FOXR+3GC+4GC	S15*	1	1	0	0	1	0	1	0	0	0	0	1	1	0	1	0	1	0	1	1	0	0	1	1	1	1	1	1	0
S4	WTCHG_799608_70065078_1.faa	Sink		2019-04-04	ICU medical	12	8	Serratia nevei	2A	GC: 60.0	1154	AMCR+FOXR	S18	1	0	0	0	0	0	1	0	0	0	1	1	0	0	1	0	0	0	0	0	0	0	0	0	0	1	0	0	1
S40	WTCHG_799608_70865062_1.faa	Sink		20/03/2019	ICU medical	12	6	Serratia nevei	2B2	GC: 59.6	496	AMCR+FOXR+3GC+4GC	S15	1	1	0	0	1	0	1	0	0	0	0	1	1	0	1	0	1	0	1	1	0	0	1	1	1	1	1	1	0
S41	WTCHG_799608_70875063_1.faa	Sink		16/10/2019	ICU medical	11	22	Serratia nevei	2B2	GC: 59.3	6899	AMCR+FOXR+3GC+4GC+ATMR	S15	1	1	0	0	1	0	0	0	1	0	0	1	1	0	1	0	1	0	1	1	0	0	1	1	1	1	1	1	0
S42	WTCHG_799608_70925068_1.faa	Sink		24/04/2019	ICU medical	5	10	Serratia nevei	2B1	GC: 59.3	1751	BetalactamS	S3	0	0	0	0	0	0	0	0	0	0	0	1	0	0	1	0	0	0	0	0	0	0	0	0	0	1	0	1	0
S43	WTCHG_799608_70935069_1.faa	Sink		2019-10-07	ICU medical	8	19	Serratia nevei	2B2	GC: 59.6	5514	AMCR+FOXR+3GC+4GC	S15	1	1	0	0	1	0	1	0	0	0	0	1	1	0	1	0	1	0	1	1	0	0	1	1	1	1	1	1	0
S44	WTCHG_799608_70945070_1.faa	Sink		2019-04-04	ICU medical	12	8	Serratia nevei	2B1	GC: 59.3	1150	AMCS+FOXR	S3	0	0	0	0	0	0	0	0	0	0	0	1	0	0	1	0	0	0	0	0	0	0	0	0	0	1	0	1	0
S45	WTCHG_799608_70955071_1.faa	Sink		16/05/2019	ICU medical	12	11	Serratia nevei	2B2	GC: 59.6	2231	AMCR+FOXR+3GC+4GC+MEMR	S15	1	1	0	0	1	0	0	0	1	0	0	1	1	0	1	0	1	0	1	1	0	0	1	1	1	1	1	1	0
S46	WTCHG_874140_70015073_1.faa	Sink		2019-05-06	ICU medical	1	14	Serratia nevei	2B1	GC: 59.2	3146	BetalactamS	S5	0	1	0	1	0	0	0	0	1	0	0	1	0	0	1	0	0	0	0	0	0	0	0	0	0	1	0	1	0
S47	WTCHG_874140_70025074_1.faa	Sink		2019-12-12	ICU medical	1	29	Serratia nevei	2B1	GC: 59.2	9453	BetalactamS+CZDR	S5	0	1	0	1	0	0	1	0	0	0	0	1	0	0	1	0	0	0	0	0	0	0	0	0	0	1	0	1	0
S48	WTCHG_874140_70035075_1.faa	Sink		16/09/2020	ICU medical	1	37	Serratia nevei	2B2	GC: 59.4	12139	AMCR+FOXR+3GC+4GC+MEMR	S15	1	1	0	0	1	0	0	0	0	0	0	1	1	0	1	0	1	0	1	1	0	0	1	1	1	1	1	1	0
S49	WTCHG_874140_70045076_1.faa	Sink		2019-10-04	ICU medical	2	9	Serratia ureilytica	1B	GC: 59.4	1269	AMCR	S9	0	0	0	0	0	1	0	1	0	0	0	1	0	0	0	1	0	0	0	0	0	0	0	0	0	1	0	1	0
S5	WTCHG_799608_70125084_1.faa	Sink		13/03/2019	ICU medical	6	5	Serratia nevei	2B2	GC: 59.0	85	AMCR+FOXR+3GC+4GC	S14	1	1	0	0	1	0	0	0	0	1	0	1	1	0	1	0	1	0	1	1	0	0	1	1	1	1	1	1	0
S50	WTCHG_874140_70055077_1.faa	Sink		2019-06-03	ICU medical	3	4	Serratia nevei	2B1	GC: 59.1	5805	AMCS+FOXR	S6	0	0	0	0	0	0	0	0	0	1	0	1	0	0	1	0	0	0	0	0	0	0	0	0	0	1	0	1	0
S51	WTCHG_874140_70065078_1.faa	Sink		19/06/2019	ICU medical	4	16	Serratia nevei	2B1	GC: 59.1	4125	BetalactamS	S1	0	0	0	0	0	0	0	0	0	1	0	1	0	0	1	0	0	0	0	0	0	0	0	0	0	1	0	1	0
S52	WTCHG_874140_70075079_1.faa	Sink		28/09/2020	ICU medical	5	38	Serratia nevei	2B1	GC: 59.0	12432	BetalactamS	S5	0	0	0	1	0	0	0	0	0	0	0	1	0	0	1	0	0	0	0	0	0	0	0	0	0	1	0	1	0
S53	WTCHG_874140_70085080_1.faa	Sink		16/09/2020	ICU medical	6	37	Serratia nevei	2B2	GC: 59.6	12239	AMCR+FOXR+3GC+4GC	S8	1	1	0	0	0	0	1	0	0	0	0	1	1	0	1	0	1	0	0	1	0	0	1	1	1	1	1	1	0
S54	WTCHG_874140_70095081_1.faa	Sink		15/07/2020	ICU medical	7	34	Serratia nevei	2B1	GC: 59.0	11108	AMCS+FOXR	S3	0	1	0	0	0	0	1	0	0	0	1	1	0	0	1	0	0	0	0	0	0	0	0	0	0	1	0	1	0
S55	WTCHG_874140_70105082_1.faa	Sink		15/07/2020	ICU medical	8	34	Serratia nevei	2B2	GC: 59.2	11132	AMCR+FOXR+3GC+4GC	S4	1	1	0	0	0	0	1	0	0	0	1	1	1	0	1	0	1	0	1	1	0	0	1	1	1	1	1	1	0
S56	WTCHG_874140_70115083_1.faa	Sink		16/09/2020	ICU medical	9	37	Serratia nevei	2A	GC: 59.8	12887	AMCR+FOXR	S12	0	0	0	0	0	0	0	0	0	0	0	1	0	1	0	0	0	0	0	0	0	0	0	0	0	1	0	0	0
S57	WTCHG_874140_70125084_1.faa	Sink		28/09/2020	ICU medical	10	38	Serratia nevei	2B1	GC: 59.0	12929	BetalactamS	S11	0	0	0	0	0	0	0	0	0	0	1	1	0	0	1	0	0	0	0	0	0	0	0	0	0	1	0	1	0
S58	WTCHG_874140_70135085_1.faa	Sink		28/09/2020	ICU medical	10	38	Serratia nevei	2B1	GC: 59.3	12935	AMCS+FOXR	S3	0	0	0	0	0	0	0	0	0	0	1	1	0	0	1	0	0	0	0	0	0	0	0	0	0	1	0	1	0
S59	WTCHG_874140_70145086_1.faa	Sink		28/09/2020	ICU medical	10	38	Serratia nevei	2B2	GC: 59.5	12928	AMCR+FOXR+3GC+4GC	S8	1	1	0	0	0	0	1	0	0	0	0	1	1	0	1	0	1	0	1	1	0	0	1	1	1	1	1	1	0
S6	WTCHG_799608_70135085_1.faa	Sink		2019-10-04	ICU medical	9	9	Serratia ureilytica	1B	GC: 59.3	1395	BetalactamS	S17	0	0	0	0	0	1	0	1	0	0	0	1	0	0	0	1	0	0	0	0	0	0	0	0	0	1	0	1	0
S60	WTCHG_874140_70155087_1.faa	Sink		28/09/2020	ICU medical	11	38	Serratia nevei	2B2	GC: 59.4	13049	AMCR+FOXR+3GC+4GC	S8	1	1	0	0	0	1	1	0	0	0	0	1	1	0	1	0	1	0	1	1	0	0	1	1	1	1	1	1	0
S61	WTCHG_874140_70165088_1.faa	Sink		15/07/2020	ICU medical	12	34	Serratia nevei	2B2	GC: 59.5	11237	AMCR+FOXR+3GC+4GC	S15	1	1	0	0	0	0	0	0	1	0	0	1	1	0	1	0	1	0	1	1	0	0	1	1	1	1	1	1	0
S62	WTCHG_874140_70175089_1.faa	Sink		16/10/2019	ICU medical	13	22	Serratia nevei	2B2	GC: 59.6	6923	AMCR+FOXR+3GC+4GC	S15	1	1	0	0	0	0	1	0	0	0	0	1	1	0	1	0	1	0	1	1	0	0	1	1	1	1	1	1	0
S63	WTCHG_874140_70185090_1.faa	Sink		2020-05-11	ICU medical	13	39	Serratia nevei	2B1	GC: 59.2	13611	BetalactamS	S11	0	0	0	0	0	0	0	0	0	0	0	1	0	0	1	0	0	0	0	0	0	0	0	0	0	1	0	1	0
S64	WTCHG_874140_70195091_1.faa	Sink		13/02/2020	ICU medical	14	31	Serratia nevei	2B1	GC: 59.2	10319	AMCS+FOXR	S10	0	0	0	0	0	0	0	0	0	0	1	1	0	0	1	0	0	0	0	0	0	0	0	0	0	1	0	1	0
S65	WTCHG_874140_70205092_1.faa	Sink		27/02/2020	ICU medical	14	32	Serratia nevei	2B1	GC: 59.3	10514	BetalactamS	S1	0	0	0	0	0	0	0	0	0	0	0	1	0	0	1	0	0	0	0	0	0	0	0	0	0	1	0	1	0
S66	WTCHG_874140_70215093_1.faa	Sink		28/09/2020	ICU medical	14	38	Serratia ureilytica	1B	GC: 59.3	13134	BetalactamS	S2	0	0	0	0	0	0	0	0	0	0	1	1	0	0	0	1	0	0	0	0	0	0	0	0	0	1	0	1	0
S7	WTCHG_799608_70145086_1.faa	Sink		2019-12-06	ICU medical	12	15	Serratia nevei	2B1	GC: 59.4	3914a	AMCS+FOXR	S16	0	0	0	0	0	0	1	0	0	0	0	1	0	0	1	0	0	0	0	0	0	0	0	0	0	1	0	1	0
S8	WTCHG_799608_70205092_1.faa	Sink		13/03/2019	ICU medical	6	5	Serratia nevei	2B2	GC: 58.9	92	AMCR+FOXR+3GC+4GC	S14	1	1	0	0	1	0	1	0	0	0	0	1	1	0	1	0	1	0	1	1	0	0	1	0	0	1	1	1	0
S9	WTCHG_799608_70215093_1.faa	Sink		2019-10-07	ICU medical	9	19	Serratia ureilytica	1B		5551	BetalactamS	S17	0	0	0	0	0	1	0	1	0	0	0	1	0	0	0	1	0	0	0	0	0	0	0	0	0	1	0	1	0
